# iPRESTO: automated discovery of biosynthetic sub-clusters linked to specific natural product substructures

**DOI:** 10.1101/2022.08.05.502908

**Authors:** Joris J.R. Louwen, Satria A. Kautsar, Sven van der Burg, Marnix H. Medema, Justin J.J. van der Hooft

## Abstract

Microbial specialised metabolism is full of valuable natural products that are applied clinically, agriculturally, and industrially. The genes that encode their biosynthesis are often physically clustered on the genome in biosynthetic gene clusters (BGCs). Many BGCs consist of multiple groups of co-evolving genes called sub-clusters that are responsible for the biosynthesis of a specific chemical moiety in a natural product. Sub-clusters therefore provide an important link between the structures of a natural product and its BGC, which can be leveraged for predicting natural product structures from sequence, as well as for linking chemical structures and metabolomics-derived mass features to BGCs.

While some initial computational methodologies have been devised for sub-cluster detection, current approaches are not scalable, have only been run on small and outdated datasets, or produce an impractically large number of possible sub-clusters to mine through.

Here, we constructed a scalable method for unsupervised sub-cluster detection, called iPRESTO, based on topic modelling and statistical analysis of co-occurrence patterns of enzyme-coding protein families. iPRESTO was used to mine sub-clusters across 150,000 prokaryotic BGCs from antiSMASH-DB. After annotating a fraction of the resulting sub-cluster families, we could predict a substructure for 16% of the antiSMASH-DB BGCs. Additionally, our method was able to confirm 83% of the experimentally characterised sub-clusters in MIBiG reference BGCs. Based on iPRESTO-detected sub-clusters, we could correctly identify the BGCs for xenorhabdin and salbostatin biosynthesis (which had not yet been annotated in BGC databases), as well as propose a candidate BGC for akashin biosynthesis. Additionally, we show for a collection of 145 actinobacteria how substructures can aid in linking BGCs to molecules by correlating iPRESTO-detected sub-clusters to MS/MS-derived Mass2Motifs substructure patterns.

This work paves the way for deeper functional and structural annotation of microbial BGCs by improved linking of orphan molecules to their cognate gene clusters, thus facilitating accelerated natural product discovery.

**Author summary:** In this work, we introduce iPRESTO, a tool for scalable unsupervised sub-cluster detection in biosynthetic gene clusters. This detection is important because these biosynthetic hotspots encode many products useful for humanity, such as antibiotics, antitumor agents, or herbicides. Recent technological developments have made identification of biosynthetic loci in genomes straightforward. Yet, methods to connect these inferred biosynthetic genes to the final chemical structures of their cognate metabolites are largely lacking. Being able to reliably predict parts of the final product would constitute a real step forward in natural product genome mining. Therefore, we focussed on constructing a tool to systematically detect and annotate small regions called sub-clusters, which code for the biosynthesis of substructures in the final product, across all genomically inferred biosynthetic diversity. iPRESTO makes it possible to query unknown biosynthetic regions and infer which substructures are present in their metabolic products. This will facilitate more effective prioritization of chemical novelty, as well as linking activities from bioassays and microbiome-associated phenotypes to the metabolites responsible for them.
