## Supplementary File 1 for "iPRESTO: automated discovery of biosynthetic sub-clusters linked to specific natural product substructures"

### Sheet: Annotated sub-cluster motifs
Sub-cluster_motif	Annotation_1	Annotation_2	Annotation_general	SubClusterBlast	Degree	MIBiG_evidence	Number_MiBIG	MIBiG_disagreeing	Classes	Clans	References	Notes
6	(acetyl)hydroxyornithine	(acetyl)-hydroxylysine/cadaverine	Non-proteinogenic amino acid	No	536	BGC0001189,BGC0000424,BGC0001021,BGC0001531,BGC0001027,BGC0001721		BGC0001593(flanking region)	siderophore:243,nrps:209,t1pks-nrps:29,other:13,terpene-nrps:5,terpene-siderophore:5,bacteriocin-siderophore:4,bacteriocin:3,nrps-siderophore:3,None:2,siderophore-nrps:2,siderophore-t1pks-nrps:2,t1pks-siderophore:2,t2pks-siderophore:2,thiopeptide-siderophore:2,arylpolyene-siderophore:1,bacteriocin-nrps:1,butyrolactone-siderophore:1,butyrolactone-siderophore-t1pks-otherks:1,hserlactone-t1pks-nrps:…			Sometimes cyclised by TE domain to hydroxamic acid group. Consists of lysine in BGC0001021 and BGC0001027, and cadaverine in BGC0001531.
34	4-methyl-3-hydroxyanthranilic_acid	3-formamidosalicylate	Amino benzoic acids	Yes	92	BGC0000296,BGC0000428,BGC0001918,BGC0001695,BGC0001919	5	BGC0001582(methoxylated tryp)	nrps:29,t1pks-nrps:17,other:6,t1pks-arylpolyene-nrps:6,cf_putative:5,None:4,arylpolyene:2,lantipeptide-t1pks-nrps:2,otherks:2,t2pks-oligosaccharide:2,thiopeptide:2,bacteriocin-nrps:1,butyrolactone:1,indole-nrps-t1pks-otherks:1,ladderane-nrps:1,lantipeptide:1,lantipeptide-t1pks:1,lantipeptide-terpene:1,lassopeptide:1,melanin-t1pks-nrps:1,nrps-arylpolyene-ladderane:1,nrps-otherks-t1pks-siderophore:…
85	t1pks		PKS	No	119	BGC0000018,BGC0000038,BGC0000053,BGC0001662,BGC0001932,BGC0000144,BGC0001533,BGC0000137,BGC0000102,BGC0002033,BGC0001658,BGC0001931,BGC0000021,BGC0000059,BGC0002032,BGC0000052,BGC0000106,BGC0000096,BGC0000047,BGC0001396,BGC0001812,BGC0001830	22		t1pks:52,t1pks-nrps:18,None:14,other:6,t1pks-butyrolactone:6,terpene:3,butyrolactone-t1pks:2,oligosaccharide-t1pks-nrps:2,siderophore-t1pks-nrps:2,bacteriocin-t1pks:1,butyrolactone-siderophore-t1pks-otherks:1,butyrolactone-t1pks-lassopeptide:1,butyrolactone-t1pks-nrps:1,ectoine-t2pks-t1pks-lantipeptide-butyrolactone-nr ps:1,lantipeptide-t1pks:1,lantipeptide-t1pks-nrps:1,nrps-t1pks-siderophore:1,s…
105	validamine	validamine_related	Cyclitol	Yes	30	BGC0000723,BGC0000722	2		nrps:18,None:2,other:2,terpene-nrps:2,cf_putative:1,lantipeptide:1,t1pks:1,t1pks-amglyccycl:1,t1pks-otherks:1,thiopeptide-terpene-nrps:1			Very noisy motif.
133	t2pks		PKS	No	560	BGC0000234,BGC0000264,BGC0001622,BGC0000202,BGC0001625,BGC0000248,BGC0000215,BGC0000274,BGC0001366,BGC0001513,BGC0002012,BGC0000210,BGC0000204,BGC0001197,BGC0000275,BGC0001922,BGC0000272,BGC0000201,BGC0001512,BGC0000237,BGC0000238,BGC0001500,BGC,0000271,BGC0001590,BGC0001179,BGC0000198,BGC0000219,BGC0001730,BGC0000279,BGC0000266,BGC0000256,BGC0000200,BGC0000222,BGC0000224,BGC0000230,BGC0001376,BG…	39		t2pks:335,None:33,t2pks-terpene:31,t2pks-nrps:20,t2pks-otherks:13,t2pks-t1pks:10,t2pks-t1pks-otherks:10,t2pks-oligosaccharide-otherks:6,nrps:5,t2pks-butyrolactone:5,thiopeptide-t2pks:5,t2pks-lantipeptide:4,t2pks-oligosaccharide:4,t2pks-siderophore:4,t2pks-t3pks:4,bacteriocin-t2pks:3,other:3,otherks:3,t1pks:3,t2pks-lantipeptide-t1pks:3,t2pks-lassopeptide:3,t2pks-oligosaccharide-nrps:3,t2pks-terpen…			Xantholipin-like T2PKS modifications seem to be present in the motif.
136	1-azabicyclo-hexane		Non-proteinogenic amino acid	No	96	BGC0000960,BGC0001818,BGC0001912,BGC0001593,BGC0001764	5		nrps:38,t1pks-nrps:15,terpene:12,other:8,None:4,bacteriocin-nrps:3,blactam-t1pks-nrps:2,otherks-nrps:2,arylpolyene:1,bacteriocin-terpene-nrps:1,blactam-nrps:1,lantipeptide:1,lantipeptide-t1pks-nrps:1,siderophore-t1pks-lassopeptide-nrps:1,t1pks-lantipeptide-terpene-nrps:1,t2pks-otherks-nrps:1,t3pks-nrps:1,t3pks-t1pks-nrps:1,terpene-nrps:1,thiopeptide:1	809		From azinomycin. Non-complete matches might make some kind of other heterocyclic compound
160	lipid-tail		Lipid	Yes	99	BGC0001420,BGC0000379,BGC0000336,BGC0001448,BGC0000341,BGC0000354,BGC0001984,BGC0001968,BGC0000439	9	BGC0001101	nrps:45,t1pks-otherks:8,None:7,t1pks:7,t1pks-nrps:6,butyrolactone-t1pks:2,otherks:2,t2pks:2,t2pks-t1pks:2,PUFA-otherks:1,butyrolactone-t1pks-otherks:1,hserlactone-t1pks:1,indole-nrps:1,ladderane-arylpolyene-nrps:1,ladderane-t1pks-arylpolyene-nrps:1,ladderane-t1pks-nrps:1,nrps-t1pks-linaridin:1,oligosaccharide-t1pks-nrps:1,other:1,otherks-nrps:1,phosphonate:1,t1pks-terpene-otherks:1,t2pks-nrps-oth…			Seems like they are specific to NRPS(-hybrids). BGC0001101 has low overlap score.
187	(amino)butanoyl-CoA_ring	2-Amino-3-hydroxycyclopent-2-enone	Ring	Yes	122	BGC0000914,BGC0001944	2		hserlactone-nrps:20,t1pks:17,other:12,nrps:11,terpene:7,t1pks-nrps:6,phenazine:5,bacteriocin:4,lantipeptide:4,otherks:4,t3pks:4,None:2,butyrolactone:2,hserlactone:2,nrps-t1pks-otherks:2,t1pks-otherks:2,thiopeptide:2,amglyccycl-otherks:1,arylpolyene-nrps:1,bacteriocin-nrps:1,bacteriocin-t1pks-nrps:1,bottromycin:1,furan:1,lassopeptide:1,nrps-t1pks-linaridin:1,phosphonate:1,resorcinol:1,t1pks-linari…			BGC0000052 just doesn't pass the overlap score threshold. Matches with F420_oxidored are likely some (amino)butanoyl-CoA product that is likely cyclised. Matches with Aminotran_1_2_c15 form the cyclic annotation_2.
190	caprazol	uridine_based_nucleoside	Nucleoside	No	19	BGC0001076,BGC0001020,BGC0000872	3		nucleoside-nrps:5,None:4,nucleoside:3,t1pks-nucleoside-nrps:2,blactam-nrps:1,nrps:1,nrps-terpene-nucleoside-otherks:1,t1pks:1,t1pks-nucleoside:1			Like muraymycin and liposidomycin.
194	methyl-aminosugar	N-methylation	Sugar	No	201	BGC0000245,BGC0001661,BGC0000809,BGC0000055,BGC0001986,BGC0001961,BGC0001750,BGC0000102,BGC0000092,BGC0001061,BGC0000237,BGC0000233,BGC0000148,BGC0000081,BGC0000898,BGC0000019,BGC0000002,BGC0000246,BGC0001812,BGC0000096,BGC0000609,BGC0001622,BGC0000247,BGC0000216,BGC0001931,BGC0002033,BGC0001004,BGC0001073,BGC0000193,BGC0000273,BGC0000191,BGC0000212,BGC0001558,BGC0001074,BGC0001568,BGC0000199,BGC…	38	BGC0000132(nitro-group/noise),BGC0000130(nitro-group/noise),BGC0001335(noise),BGC0000214(noise)	None:31,nrps:19,t1pks:18,t2pks:16,t1pks-nrps:14,other:10,t2pks-oligosaccharide-otherks:7,t2pks-otherks:7,t1pks-otherks:6,t2pks-oligosaccharide:6,t3pks:5,terpene:5,thiopeptide:4,linaridin:3,oligosaccharide-t1pks:3,t2pks-t1pks-otherks:3,cf_putative:2,lantipeptide-t1pks-nrps:2,lantipeptide-terpene-nrps:2,oligosaccharide-nrps:2,oligosaccharide-t1pks-nrps:2,bacteriocin-oligosaccharide:1,bacteriocin-ot…			For some of the minimal matches, the N-methylation is present with Methyltransf_11_c10. Matches with only ABM_c11 seem to be noise, but also could be nitro group formation as in pyrrolomicin.
207	aminosugar	staurosporine-like_indolocarbazole	Sugar	Yes	196	BGC0000813,BGC0000814,BGC0000823,BGC0000825,BGC0000826,BGC0001224,BGC0001223,BGC0001336	8		None:27,nrps:23,terpene:22,other:16,t1pks:15,t1pks-nrps:15,indole:9,terpene-nrps:5,thiopeptide-terpene-nrps:5,lantipeptide-terpene:4,t1pks-cf_fatty_acid -indole-nrps:4,ectoine-arylpolyene-t1pks-nrps-butyrolactone-ladd erane:3,indole-cf_fatty_acid -t1pks-nrps:3,indole-t1pks-nrps:3,transatpks:3,ladderane-arylpolyene-nrps:2,lassopeptide:2,terpene-t1pks-nrps:2,aminocoumarin-arylpolyene-ladderane-nrps…			Mainly aminosugar (pentose) motif. Also weak match to indolocarbazoles that contain sugars (staurosporine-like) as the core domain for indolocarbazole is not taken into account: Ferritin-like.
208	salicylate		Benzoic acids	No	293	BGC0001801,BGC0000300,BGC0001055	3		t1pks-nrps:171,nrps:74,siderophore-nrps:11,lantipeptide-nrps:3,other:3,terpene:3,None:2,amglyccycl-nrps:2,hserlactone:2,lantipeptide:2,t2pks:2,t3pks:2,amglyccycl-otherks:1,arylpolyene-nrps:1,bacteriocin:1,ectoine:1,hserlactone-nrps:1,indole:1,ladderane-t1pks-nrps:1,lassopeptide-nrps:1,nrps-t1pks-arylpolyene-siderophore:1,nucleoside-nrps:1,otherks:1,resorcinol:1,t1pks:1,t1pks-lassopeptide-nrps:1,t…			Chorismate_bind_c36 is the salicylate synthase and AMP-binding_c30;AMP-binding_C_c39 the salicylate ligase. Some NRP noise from yersiniabactin-like BGCs.
220	DHBA	3-HAA	Benzoic acids	No	873	BGC0001752,BGC0000417,BGC0001805,BGC0001637,BGC0000446,BGC0001652,BGC0001502,BGC0001890,BGC0000401,BGC0001039,BGC0001437,BGC0001710,BGC0000352,BGC0001213,BGC0001444,BGC0001538,BGC0001292,BGC0000392,BGC0000460,BGC0000368,BGC0000359,BGC0001345,BGC0000371	23		nrps:685,t1pks-nrps:32,arylpolyene-nrps:19,bacteriocin-nrps:12,otherks:11,resorcinol-nrps:8,None:6,nrps-transatpks-t1pks-otherks:6,t3pks-nrps:6,terpene-nrps:6,hserlactone-nrps:5,terpene:5,ectoine-nrps:4,t1pks:4,t1pks-otherks:4,t3pks-t1pks-nrps:4,amglyccycl-otherks:3,lantipeptide-nrps:3,nrps-otherks:3,t2pks-nrps:3,transatpks-t1pks-otherks-nrps:3,bacteriocin-t1pks-nrps:2,hserlactone:2,lantipeptide:…
239	t2pks		PKS	Yes	196	BGC0000228,BGC0001596,BGC0000245,BGC0001675,BGC0000265,BGC0000212,BGC0001719,BGC0000261,BGC0000727,BGC0000246,BGC0000214,BGC0000227,BGC0001177,BGC0000247,BGC0001558,BGC0001074,BGC0001568,BGC0001979,BGC0002000,BGC0000208,BGC0000221,BGC0001661,BGC0001922,BGC0000270,BGC0001072,BGC0001073,BGC0001439,BGC0000192,BGC0000235,BGC0000238,BGC0000232,BGC0000226,BGC0000201,BGC0002028,BGC0000211,BGC0002016,BGC…	48		t2pks:61,None:35,t2pks-otherks:16,t2pks-butyrolactone:7,t2pks-oligosaccharide:7,t2pks-oligosaccharide-nrps:7,t2pks-oligosaccharide-otherks:6,t2pks-nrps:5,t2pks-terpene:5,t2pks-ladderane:4,t2pks-t1pks:4,resorcinol:3,t2pks-nrps-otherks:2,t2pks-oligosaccharide-butyrolactone:2,t2pks-siderophore:2,bacteriocin-t2pks-oligosaccharide:1,bacteriocin-t2pks-otherks-nrps:1,butyrolactone-t2pks-t1pks-nrps:1,ect…			Noise from sugars.
241	(carbamoyl)-sugar		Sugar	Yes	158	BGC0000778,BGC0000779,BGC0000770,BGC0000776,BGC0000780,BGC0000801,BGC0000762,BGC0000963,BGC0001410,BGC0000769,BGC0001048,BGC0001058	12		nrps:27,t1pks-nrps:19,t1pks:14,cf_saccharide:13,other:13,None:10,oligosaccharide:8,lassopeptide:6,t3pks:6,terpene:5,phosphonate:3,siderophore:3,acyl_amino_acids:2,arylpolyene:2,hserlactone:2,lantipeptide-nrps:2,sactipeptide:2,t2pks:2,terpene-nrps:2,thiopeptide:2,arylpolyene-resorcinol:1,bacteriocin-t1pks:1,hserlactone-acyl_amino_acids:1,lantipeptide-t1pks-nrps:1,microviridin:1,otherks:1,phosphona…			Carbamoyl moiety present when Carbam_trans_N is present. Higher overlap scores seem to be carbamoyl D-mannose like zorbamycin, or large chunks of oligosaccharide BGCs.
253	pyrrolidine	tetrahydrofuran	Heterocyclic ring	No	368	BGC0000960,BGC0001818,BGC0001912,BGC0001593,BGC0001764,BGC0001956,BGC0001957,BGC0001958	8		nrps:111,terpene:73,t1pks-nrps:26,other:23,t3pks:14,microviridin:11,otherks:10,thiopeptide:8,hserlactone:6,lantipeptide:6,t1pks:6,phosphonate:5,transatpks-otherks-nrps:5,None:4,arylpolyene:3,bacteriocin-nrps:3,butyrolactone-otherks-t1pks-nrps:3,indole:3,resorcinol:3,t1pks-PUFA-otherks:3,t2pks:3,arylpolyene-nrps:2,bacteriocin:2,blactam-t1pks-nrps:2,ectoine:2,melanin-t1pks-nrps:2,otherks-nrps:2,t2p…			Transketolation; for azinomycin-like BGCs this creates the extra carbons for the skeleton of the bicyclic residue. For Miharamycin it creates two extra carbons for the extra cycle, while for Amipurimycin the ring is not closed. Both Transketolase genes should be present (overlap score > 0.5).
313	t2pks		PKS	Yes	333	BGC0001625,BGC0000234,BGC0000233,BGC0001061,BGC0000228,BGC0000231,BGC0000217,BGC0000218,BGC0000216,BGC0001762,BGC0001386,BGC0000195,BGC0001179,BGC0001895,BGC0000197,BGC0000227,BGC0001979,BGC0002021,BGC0001719,BGC0001177,BGC0001675,BGC0000209,BGC0000269,BGC0000254,BGC0001409,BGC0000225,BGC0001960,BGC0000245,BGC0000194	29		t2pks:96,t2pks-otherks:25,nrps:23,None:22,other:9,t2pks-t1pks-otherks:8,t2pks-t1pks-nrps:7,t2pks-terpene:7,t3pks:7,t1pks:6,t1pks-nrps:6,t2pks-butyrolactone:6,t2pks-nrps:6,arylpolyene:5,cf_putative:5,lantipeptide:4,t2pks-oligosaccharide-otherks:4,t2pks-t1pks:4,terpene:4,butyrolactone:3,otherks:3,terpene-nrps:3,thiopeptide-t2pks:3,linaridin:2,siderophore-nrps:2,t2pks-butyrolactone-nrps:2,t2pks-olig…
325	(2-undecyl)pyrrole	prodigiosin-like	Pyrrole	Yes	38	BGC0001063,BGC0000257,BGC0000091	3		t1pks:17,terpene:8,t1pks-nrps:3,None:2,other:2,t3pks:2,lassopeptide:1,nrps:1,t1pks-otherks:1,terpene-nrps:1			SnoaL_2_c14 is the strongest feature which seems to be present in some larger aS-db prodigiosins but not in the MIBiGs. Matches with only this feature should not be regarded. Some prodigiosins (BGC0000258) don't hit this motif. Instead they hit motif 719 (non-halogenated pyrrole).
394	ectoine		Ectoine	No	409	BGC0000853,BGC0000854	2		ectoine:373,ectoine-nrps:9,bacteriocin-ectoine:4,terpene-ectoine:3,None:2,ectoine-terpene:2,bacteriocin-t1pks-ectoine:1,blactam-t1pks-nrps:1,cf_putative:1,ectoine-siderophore:1,ectoine-t1pks-nrps:1,ectoine-t1pks-otherks:1,ectoine-terpene-otherks:1,indole-lantipeptide-ectoine-nrps:1,lantipeptide-ectoine:1,nrps:1,other:1,t2pks-otherks-nrps:1,t3pks-ectoine:1,t3pks-lantipeptide-otherks-nrps:1,t3pks-n…
422	phenazine	benzoate_derivative	Benzoic acids	No	214	BGC0001805,BGC0001637,BGC0001771,BGC0000446,BGC0001783,BGC0000679,BGC0001848,BGC0000032,BGC0001850,BGC0001732,BGC0001731,BGC0002010,BGC0002002,BGC0001965,BGC0001675,BGC0001868,BGC0000935,BGC0001080,BGC0000936,BGC0000934,BGC0001302,BGC0001221	22		phenazine:67,nrps:25,hserlactone-phenazine:16,phenazine-nrps:13,None:10,otherks:9,other:8,otherks-phenazine:7,nrps-phenazine:5,terpene:5,t1pks:4,butyrolactone:3,t1pks-nrps:3,thiopeptide-phenazine:3,arylpolyene:2,butyrolactone-nrps:2,lantipeptide-terpene:2,phenazine-otherks:2,t3pks-phenazine:2,amglyccycl-phenazine-otherks-t1pks-nrps:1,arylpolyene-nrps:1,bacteriocin-phenazine-t1pks-otherks-nrps:1,b…			If it has PhzC-PhzF_c9, it is a phenazine moiety, otherwise it is some other benzoic acid derivative like 3HAA.
432	indole	isonitrile-indole_derivates	Indole	No	104	BGC0001126,BGC0001814,BGC0000315,BGC0000668,BGC0001594,BGC0001501,BGC0001612,BGC0001595	8		nrps:14,terpene:11,other:10,sactipeptide:9,t1pks-nrps:6,None:5,acyl_amino_acids:4,indole:4,ladderane-nrps:4,t3pks:4,bacteriocin:3,bacteriocin-sactipeptide:3,bacteriocin-terpene:3,hserlactone:3,siderophore:3,t1pks:2,arylpolyene:1,bacteriocin-t1pks:1,bacteriocin-t1pks-nrps:1,bacteriocin-t1pks-otherks:1,cf_putative:1,hserlactone-acyl_amino_acids:1,indole-lantipeptide-nrps:1,ladderane-t1pks-nrps:1,nr…			The indole BGC matches make some derivates from the isonitrile indoles, like haparindole or fischerindole.
453	teicoplanin/balhimycin_related	DPG/HPG/BHT	Balhimycin related	Yes	263	BGC0000311,BGC0002034,BGC0000341,BGC0001148,BGC0001807,BGC0001183,BGC0000306,BGC0001230,BGC0001766,BGC0000395,BGC0001819,BGC0001370,BGC0000315,BGC0000326,BGC0001066,BGC0001635,BGC0001233,BGC0000290,BGC0000289,BGC0000440,BGC0001178,BGC0000441,BGC0001460,BGC0001462,BGC0000419,BGC0001461,BGC0000455,BGC0000418,BGC0001955,BGC0001459	30		nrps:71,t3pks-nrps:57,None:19,t3pks:14,t3pks-t1pks-nrps:13,other:10,t1pks-nrps:10,t3pks-fused:7,bacteriocin-nrps:5,t1pks:5,terpene-nrps:4,t2pks-cf_fatty_acid:3,indole:2,nrps-t1pks-otherks:2,oligosaccharide-t1pks-nrps:2,t2pks-nrps:2,arylpolyene:1,arylpolyene-nrps:1,bacteriocin-terpene-transatpks-t1pks-nrps:1,butyrolactone-t1pks-arylpolyene-nrps:1,butyrolactone-t1pks-nrps:1,indole-t1pks:1,indole-t3…			Three subclusters in one: DPG/HPG/BHT constituting teicoplanin/balhimycin, some smaller matches could potentially be one of the three
484	3-amino-5-hydroxybenzoic_acid	deoxy_aminosugar	Amino benzoic acids	Yes	80	BGC0001785,BGC0000957,BGC0002011,BGC0002009,BGC0001287,BGC0000137,BGC0001759,BGC0000136	8	BGC0001106(noise),BGC0000219(noise)	t1pks:19,other:12,None:8,t1pks-nrps:7,nrps:6,terpene:4,oligosaccharide:3,thiopeptide:3,butyrolactone-lassopeptide-ladderane:2,t1pks-nucleoside:2,t3pks:2,arylpolyene:1,bacteriocin-t1pks-nrps:1,butyrolactone:1,cf_saccharide:1,melanin-aminocoumarin-t1pks-nrps:1,nrps-t1pks-otherks:1,t1pks-nucleoside-nrps:1,t2pks-oligosaccharide-nucleoside-nrps:1,t3pks-lantipeptide-nrps:1,terpene-nrps:1,terpene-t1pks:…			HAD_2_c30 is a strong feature for AHBA, but matches with only this feature should not be regarded. This motif has some deoxy amino sugar noise from rifamycin-like BGCs.
517	dithiolopyrrolone	enediyne	Heterocyclic ring	No	52	BGC0001193,BGC0000373,BGC0001115	3	BGC0000033(enediyine)	nrps:30,t1pks:7,None:3,other:3,t1pks-nrps:3,bacteriocin:1,hserlactone:1,oligosaccharide:1,oligosaccharide-t1pks:1,oligosaccharide-t1pks-otherks:1,t1pks-otherks:1			Quite some noise from BGC0001115. Enediyne interference like BGC0000033 when Aminotran_5_c13 is present.
575	arylpolyene		Arylpolyene	No	718	BGC0000837,BGC0000836,BGC0002008	3		arylpolyene:640,arylpolyene-resorcinol:23,hserlactone-arylpolyene:17,arylpolyene-siderophore:8,ectoine-arylpolyene:8,arylpolyene-nrps:5,terpene-arylpolyene:5,bacteriocin-arylpolyene:2,lantipeptide-arylpolyene:2,t3pks-terpene-arylpolyene:2,butyrolactone-arylpolyene:1,ladderane:1,nrps:1,other:1,resorcinol:1,t3pks-arylpolyene:1
588	O/C-methyl-benzyl	3-hydroxy-5-methyl-Omethyltyrosine	Methylation	Yes	206	BGC0000296,BGC0000008,BGC0001061,BGC0000254,BGC0000007,BGC0000006,BGC0001078,BGC0001372,BGC0001730,BGC0001409,BGC0000070,BGC0001123,BGC0000394,BGC0000010,BGC0000242,BGC0000009,BGC0001544,BGC0000409,BGC0000004,BGC0000216,BGC0001979,BGC0000209,BGC0000422,BGC0001922,BGC0000269,BGC0000274,BGC0001990,BGC0000421,BGC0000604,BGC0001360,BGC0001677	31		terpene:97,None:19,nrps:13,t2pks:9,t2pks-otherks:8,other:7,t2pks-terpene:5,t1pks-nrps:4,t2pks-t1pks-nrps:3,arylpolyene-nrps:2,bacteriocin:2,nrps-otherks:2,otherks:2,otherks-nrps:2,arylpolyene:1,bacteriocin-nrps:1,bacteriocin-t3pks:1,butyrolactone:1,butyrolactone-otherks:1,hserlactone-nrps:1,indole-butyrolactone-nrps:1,lantipeptide:1,lantipeptide-t1pks-nrps:1,nrps-arylpolyene-ladderane:1,nrps-phen…			Acts on benzene rings. NRPSs like BGC0000422 (saframycin) most likely are the 3h5OmTyr while the PKSs are modified with methoxy/methyl groups.
591	pyrrole	pyrrole_derivates	Pyrrole	No	138	BGC0001073,BGC0001778	2		nrps:20,other:18,arylpolyene:14,terpene:14,ectoine:9,sactipeptide:9,ectoine-nrps:5,t1pks-nrps:5,t3pks:4,None:3,bacteriocin:3,bacteriocin-sactipeptide:3,hserlactone:3,lantipeptide:3,butyrolactone-ectoine:2,lantipeptide-ectoine-nrps:2,t1pks:2,terpene-ectoine:2,bacteriocin-ectoine-nrps:1,butyrolactone-t2pks-t1pks-ectoine-nrps:1,ectoine-butyrolactone:1,ectoine-t2pks-t1pks-lantipeptide-butyrolactone-n…	1465
607	halogenated_ring	hydroxyarginine-based_ring	Halogenated ring	No	293	BGC0001370,BGC0000823,BGC0001569,BGC0000822,BGC0000821,BGC0001562,BGC0000439,BGC0001335,BGC0001334,BGC0001333,BGC0001374,BGC0001337,BGC0001782,BGC0000014,BGC0000843,BGC0001587,BGC0000316,BGC0000924,BGC0000378,BGC0000376,BGC0000529,BGC0001819,BGC0000458	23		other:68,nrps:56,transatpks-t1pks-nrps:24,None:20,t1pks-nrps:18,ladderane-nrps:12,nrps-ladderane:6,t1pks:6,bacteriocin-t1pks-nrps:5,otherks-t1pks-PUFA-nrps:5,bacteriocin:4,indole:4,lantipeptide:3,otherks:3,t2pks:3,arylpolyene:2,blactam:2,blactam-t1pks:2,cf_putative:2,ladderane-t1pks-nrps:2,lantipeptide-t1pks-nrps:2,lassopeptide:2,t1pks-arylpolyene-nrps:2,terpene-arylpolyene-nrps:2,thiopeptide-las…			Mix of halogenated ring and ring formed from hydroxyarginine due to antiSMASH bgcs that have both like NZ_CP020569.1.cluster013. If it has Trp_halogenase it is halogenated
680	deoxy_aminosugar	sugar	Sugar	Yes	774	BGC0000803,BGC0000949,BGC0000795,BGC0000791,BGC0000167,BGC0001003,BGC0000780,BGC0000804,BGC0000691,BGC0001288,BGC0000247,BGC0001412,BGC0000136,BGC0001462,BGC0000092,BGC0000788,BGC0000288,BGC0000953,BGC0000715,BGC0000716,BGC0000813,BGC0000026,BGC0000814,BGC0001830,BGC0000899,BGC0000898,BGC0000256,BGC0000226,BGC0001894,BGC0000690,BGC0000773,BGC0000724,BGC0000759,BGC0000794,BGC0000768,BGC0000796,BGC…	134		t1pks:120,None:113,nrps:65,t2pks:43,other:33,t1pks-nrps:33,bacteriocin-lantipeptide:24,lassopeptide:23,resorcinol:20,t2pks-otherks:20,t3pks:18,ladderane:16,terpene:16,t2pks-oligosaccharide-otherks:14,t2pks-oligosaccharide:11,t1pks-otherks:10,t2pks-oligosaccharide-nrps:10,oligosaccharide-t1pks:8,cf_putative:7,otherks:6,t3pks-nrps:6,lantipeptide:5,amglyccycl:4,arylpolyene:4,oligosaccharide-nrps:4,o…			Matches many of the (amino) deoxysugars present in MIBiG like lomaiviticin, rosamicin, C-1027.
694	diaminobutyric_acid		Diamino acid	Yes	95	BGC0000950,BGC0000951,BGC0001807	3	BGC0001070(beta-alanine)	nrps:38,t1pks:12,terpene:11,terpene-nrps:6,t1pks-nrps:4,None:3,t2pks-t1pks-nrps:3,t3pks:3,other:2,otherks-nrps:2,transatpks-nrps:2,aminocoumarin:1,bacteriocin:1,bacteriocin-t1pks-nrps:1,lantipeptide-nrps:1,nrps-t1pks-otherks:1,t1pks-butyrolactone-nrps:1,t3pks-t1pks-nrps:1,terpene-oligosaccharide-t1pks-nrps:1,transatpks-t1pks-nrps:1			DABA
697	DMAPP	GPP	Terpene	Yes	178	BGC0000654,BGC0001664,BGC0000665,BGC0001126,BGC0000668,BGC0001594,BGC0001501,BGC0001612,BGC0000666,BGC0001595,BGC0001140,BGC0001156	12		terpene:108,other:11,t1pks:10,None:5,nrps:5,t1pks-terpene:5,terpene-nrps:3,phosphonate-terpene-nrps:2,t1pks-nrps:2,t1pks-terpene-nrps:2,terpene-t1pks:2,terpene-t1pks-nrps:2,arylpolyene:1,bacteriocin-t1pks-nrps:1,butyrolactone-terpene-ladderane:1,lantipeptide:1,lantipeptide-terpene:1,oligosaccharide:1,otherks:1,phosphonate-terpene:1,t1pks-lantipeptide-terpene-nrps:1,t1pks-t3pks-terpene-nrps:1,t1pk…	816
719	(chloro/bromo)-pyrrole	(chloro/bromo)-phenyl	Halogenated ring	No	175	BGC0000130,BGC0001463,BGC0000890,BGC0001465,BGC0000131,BGC0001464,BGC0000832,BGC0000833,BGC0000032,BGC0002024,BGC0000258,BGC0000259,BGC0000260,BGC0000079,BGC0001750,BGC0000380,BGC0001038,BGC0000127,BGC0000128,BGC0000017,BGC0001159,BGC0002022,BGC0001934,BGC0001172,BGC0000986	25		nrps:33,t1pks-nrps:20,t1pks:14,None:13,ectoine:13,t3pks-t1pks:13,arylpolyene:7,ectoine-arylpolyene-t1pks-nrps-butyrolactone-ladd erane:6,other:6,bacteriocin-t1pks-nrps:4,otherks:4,amglyccycl-nrps:3,ectoine-nrps:3,butyrolactone-ectoine:2,indole:2,terpene-nrps:2,butyrolactone-t1pks-lassopeptide:1,ectoine-butyrolactone:1,ectoine-nrps-t1pks-siderophore:1,ectoine-t1pks-nrps:1,ectoine-t1pks-otherks:1,e…	978		Both pyrroles and benzene rings, mostly chloro but paper for BGC0001819 shows preference for bromide, in some pyrrole containing BGCs the pyrrole is not chlorinated.
739	beta-hydroxyaspartate	beta-hydroxyhistidine	Non-proteinogenic amino acid	No	427	BGC0001448,BGC0000287,BGC0001984,BGC0000963,BGC0000437,BGC0000335,BGC0001413,BGC0001231,BGC0001101,BGC0000424,BGC0000984,BGC0001814,BGC0002001,BGC0000330,BGC0001569	15		nrps:266,t1pks-nrps:72,lantipeptide-nrps:13,hserlactone-nrps:9,None:8,other:7,terpene-nrps:6,ladderane-arylpolyene-nrps:5,siderophore-nrps:4,lantipeptide-t1pks-nrps:3,arylpolyene-nrps:2,bacteriocin-t1pks-nrps:2,t3pks-otherks-butyrolactone-nrps:2,t3pks-t1pks-nrps:2,thiopeptide-t1pks-nrps:2,transatpks-lantipeptide-nrps:2,bacteriocin-nrps:1,butyrolactone-nrps:1,hserlactone:1,hserlactone-t1pks-nrps:1…			TauD_c3 is responsible and the strongest feature. NB: Matches are only counted if they match with more than one gene. That might not be best for this motif. Maybe in future make exception for matches with very high overlap score (like here TauD_c3 has a feature score of 0.593).
762	3-amino-5-hydroxybenzoic_acid		Amino benzoic acids	Yes	139	BGC0000153,BGC0000020,BGC0000068,BGC0000066,BGC0001381,BGC0000136,BGC0002011,BGC0001759,BGC0000090,BGC0000075,BGC0000915,BGC0000106,BGC0001119,BGC0001785,BGC0000137,BGC0002009,BGC0001287,BGC0001666,BGC0000141	19		t1pks:37,None:18,t1pks-nrps:16,nrps:15,other:9,terpene:8,cyanobactin:5,phosphonate:2,t1pks-amglyccycl-nrps:2,t1pks-nucleoside:2,t1pks-otherks:2,t3pks:2,terpene-t1pks:2,aminocoumarin-t1pks-nucleoside-nrps:1,bacteriocin:1,bacteriocin-t1pks-nrps:1,butyrolactone-t1pks:1,cf_putative:1,indole:1,lantipeptide:1,lantipeptide-t1pks-nrps:1,lassopeptide:1,melanin-aminocoumarin-t1pks-nrps:1,nucleoside-nrps-la…			Strongest feature is FAD_binding_3_c41 that is responsible for oxygenation on the AHBA moiety in the final structure. If subcluster does not have other features than the oxygenase probably it's not AHBA.
773	hopene	hopanoids	Terpene	No	208	BGC0000663	1		terpene:180,terpene-nrps:7,t2pks-terpene:5,t3pks-terpene:3,bacteriocin-terpene:2,t1pks-terpene:2,butyrolactone-terpene:1,indole-terpene:1,ladderane-terpene-arylpolyene-nrps:1,nrps:1,t1pks-terpene-nrps:1,terpene-lassopeptide-nrps:1,terpene-t1pks:1,terpene-t1pks-nrps:1,thiopeptide-terpene:1
803	methyl-asparagine	methyl-aspartate	Non-proteinogenic amino acid	Yes	135	BGC0001448,BGC0000876,BGC0001046	3		nrps:54,t1pks-nrps:7,arylpolyene-nrps:5,cf_putative:5,terpene-nrps:5,nrps-arylpolyene-ladderane:4,phosphonate:4,t1pks-otherks:4,None:3,ectoine:3,lantipeptide-nrps:3,lantipeptide-terpene-nrps:3,ladderane-arylpolyene-nrps:2,ladderane-terpene-arylpolyene-nrps:2,nucleoside:2,other:2,t1pks:2,t1pks-terpene-nrps:2,t2pks-nrps:2,bacteriocin-lantipeptide-nrps:1,bacteriocin-lassopeptide-nrps:1,bacteriocin-n…			Matches without Met_asp_mut_E (the strongest feature) might be something else. With Glu_synthase seems to be MetAsn, without is MetAsp or another methylated (non-proteinogenic) amino acid.
810	enediyne	enediyne	Enediyne	Yes	142	BGC0000081,BGC0000112,BGC0000150,BGC0000965,BGC0001008,BGC0001397,BGC0001584	7		t1pks:53,t1pks-nrps:33,None:8,nrps:7,other:4,bacteriocin-t1pks:3,butyrolactone-t1pks-nrps:3,oligosaccharide-t1pks:3,arylpolyene:2,lantipeptide-t1pks-nrps:2,t1pks-butyrolactone-arylpolyene-nrps:2,t1pks-butyrolactone-nrps:2,t1pks-terpene-nrps:2,terpene-t1pks:2,thiopeptide-bacteriocin-t1pks:2,thiopeptide-t1pks-nrps:2,bacteriocin-t1pks-nrps:1,blactam-nrps:1,butyrolactone-otherks-t1pks-nrps:1,butyrola…			Benzoxazolinate noise from C-1027 and similar. Also some sugar noise
893	piperideine	piperideine-derivative	Piperidine	No	78	BGC0001296,BGC0001433,BGC0001293	3	BGC0001042 (random), BGC0001649 (unknown)	t1pks:23,t1pks-nrps:10,terpene:8,bacteriocin:5,nrps:5,other:5,None:3,siderophore:2,t3pks:2,bacteriocin-t2pks:1,butyrolactone:1,lantipeptide:1,lantipeptide-t1pks-nrps:1,phosphonate:1,pks-nrp_hybrids:1,pksi:1,pksother:1,t1pks-butyrolactone:1,t1pks-linaridin:1,t1pks-otherks:1,t2pks:1,t2pks-t1pks:1,thiopeptide:1,thiopeptide-t2pks-t1pks:1			Most common: piperideine with 5 membered ring attached (cyclopentapiridine). BGC0001649 might also contain such structure, they only isolated core of BGC. A bit noisy due to other BGCs matching to the Acyl-CoA_dh_N;Acyl-CoA_dh_2 gene.
920	ectoine		Ectoine	No	646	BGC0000852,BGC0000855,BGC0000859,BGC0000857,BGC0000860,BGC0000856,BGC0000858	7		ectoine:578,ectoine-arylpolyene:8,bacteriocin-ectoine:6,siderophore:6,t1pks-nrps:6,terpene-ectoine:5,ectoine-nrps:4,nrps:4,arylpolyene:3,terpene:3,ectoine-siderophore:2,ectoine-terpene:2,hserlactone:2,hserlactone-ectoine:2,lantipeptide:2,other:2,otherks:2,acyl_amino_acids-ectoine-siderophore:1,butyrolactone-ectoine:1,ectoine-lassopeptide:1,ectoine-nrps-t1pks-siderophore:1,ectoine-terpene-sideroph…
933	benzoate		Benzoic acids	Yes	93	BGC0001295,BGC0000662,BGC0001330,BGC0001592,BGC0000885,BGC0000889,BGC0002029,BGC0000171,BGC0001898,BGC0001140,BGC0001156,BGC0000187,BGC0000213	13		nrps:14,other:11,thiopeptide:11,None:7,arylpolyene:6,terpene:5,hserlactone-nrps:4,ladderane:3,bacteriocin-transatpks-nrps:2,furan:2,hserlactone-transatpks-nrps:2,melanin:2,transatpks-nrps:2,transatpks-t1pks-nrps:2,bacteriocin:1,butyrolactone-otherks:1,cf_fatty_acid -furan:1,indole:1,ladderane-t1pks-nrps:1,lantipeptide:1,lantipeptide-otherks:1,lassopeptide-ladderane:1,melanin-t1pks:1,nrps-otherks:…
940	valienol	valienol_related	Cyclitol	Yes	118	BGC0000804,BGC0000691,BGC0001038,BGC0000723,BGC0000722,BGC0000701	6		amglyccycl:38,nrps:16,amglyccycl-otherks:15,None:5,lantipeptide:4,lassopeptide:3,otherks:3,butyrolactone-amglyccycl:2,cf_putative:2,t3pks:2,thiopeptide:2,amglyccycl-butyrolactone:1,amglyccycl-butyrolactone-otherks:1,amglyccycl-phenazine-otherks-t1pks-nrps:1,amglyccycl-t1pks:1,amglyccycl-terpene:1,arylpolyene-nrps:1,bacteriocin:1,bacteriocin-t1pks-nrps:1,bacteriocin-terpene:1,butyrolactone-amglycc…			Misses some genes for full valienol biosynthesis. Rest of genes for cyclitol biosynthesis seem to be split over motif 105, likely due to some BGCs missing some of the genes. Valienol derivatives include: validamine, valienone, validone and valiolone.
957	3-amino-2-methyl-propionyl_starter	amino-(methyl)_starter	Macrolactam	No	73	BGC0001194,BGC0000142,BGC0000042,BGC0001349,BGC0000167,BGC0001658,BGC0000029,BGC0000097,BGC0001597,BGC0001908,BGC0001770	11	BGC0000036(macrolide),BGC0001199(macrolide)	t1pks:30,t1pks-nrps:10,None:9,t1pks-butyrolactone:7,nrps:3,phosphonate-t1pks-nrps:3,arylpolyene:2,bacteriocin-t1pks:1,butyrolactone-t1pks:1,lantipeptide-t1pks-nrps:1,otherks-nrps:1,t1pks-arylpolyene-nrps:1,t1pks-cyanobactin-nrps:1,t2pks-t1pks-butyrolactone-nrps:1,t3pks:1,terpene-t1pks:1			With all genes it makes the 3-amino-2-methyl-propionyl starter from vicenistatin-like BGCs. With less genes it makes some kind of amino-acid-like starter unit that is often methylated resulting in a macrolactam PKS. Seems very specific to macrolactam T1PKS.
959	indolocarbazole		Indolocarbazole	Yes	137	BGC0001333,BGC0001337,BGC0001335,BGC0001334BGC0001782	5		nrps:21,indole-nrps:14,t1pks:12,t1pks-nrps:12,t2pks:11,None:7,other:6,indole:4,terpene:4,transatpks-nrps:4,lantipeptide:3,t2pks-terpene:3,t3pks-terpene:3,furan:2,melanin:2,t1pks-otherks:2,t3pks:2,arylpolyene:1,bacteriocin-nucleoside:1,bacteriocin-proteusin:1,bacteriocin-t1pks:1,butyrolactone:1,butyrolactone-lassopeptide:1,butyrolactone-nrps:1,ectoine-nrps:1,indole-t1pks:1,indole-thiopeptide-t2pks…			Noise from some polyketides. Matches with adh_short_c44 seem to be something else.
970	aminosugar	sugar	Sugar	Yes	64	BGC0000690,BGC0000699	2		lassopeptide:8,terpene:8,amglyccycl:6,other:5,nrps:4,t1pks-nrps:4,transatpks-nrps:4,None:3,t1pks:3,cf_putative:2,ladderane:2,phosphonate:2,t2pks:2,acyl_amino_acids-ectoine-siderophore:1,bacteriocin:1,hserlactone-butyrolactone-nrps:1,linaridin:1,nucleoside:1,t1pks-nucleoside-nrps:1,t2pks-otherks:1,t3pks-arylpolyene:1,terpene-amglyccycl:1,terpene-nrps:1,transatpks-otherks-nrps:1	494		Mostly saccharide BGCs. The Clan 494 seems to cover it well
975	methoxymalonyl-ACP	ethyl-malonyl-ACP	PKS-extender unit	Yes	476	BGC0000994,BGC0001960,BGC0000147,BGC0001204,BGC0001823,BGC0001033,BGC0001597,BGC0000998,BGC0001956,BGC0001958,BGC0000970,BGC0001957,BGC0000079,BGC0001537,BGC0000081,BGC0001813,BGC0001054,BGC0001059,BGC0001902,BGC0001034,BGC0000096,BGC0000020,BGC0000068,BGC0001511,BGC0000090,BGC0000065,BGC0000074,BGC0000066,BGC0001931,BGC0002033,BGC0000078,BGC0000609,BGC0001106,BGC0002011,BGC0000159,BGC0000439,BGC…	39		t1pks-nrps:124,t1pks:64,nrps:54,None:30,transatpks-t1pks-nrps:27,transatpks-nrps:24,lantipeptide-t1pks-nrps:22,terpene-nrps:15,otherks:10,otherks-nrps:5,bacteriocin-t1pks-nrps:4,cf_fatty_acid -cf_saccharide-nrps:4,cf_putative:4,t1pks-otherks:4,t1pks-siderophore:4,transatpks:4,linaridin-nrps:3,other:3,phosphonate-transatpks-t1pks-nrps:3,t1pks-arylpolyene-nrps:3,t1pks-linaridin:3,t2pks-t1pks-nrps:3…			Ethyl-malonyl extender unit as is the case for BGC0001597, when little genes match the motif.
Average					239.2		15.8182
Total sub-clusters					10764		696
Total sub-clusters minus MIBiGs					10068
Total dereplicated BGCs (from subcl_motif_stats.py)					9425		350
			Total Yes	23
			Total No	22
